# A novel automated morphological analysis of microglia activation using a deep learning assisted model

**DOI:** 10.1101/2022.03.11.483994

**Authors:** Stetzik Lucas, Mercado Gabriela, Smith Lindsey, George Sonia, Quansah Emmanuel, Luda Katarzyna, Schulz Emily, Meyerdirk Lindsay, Lindquist Allison, Bergsma Alexis, Russell G Jones, Brundin Lena, Michael X Henderson, Pospisilik John Andrew, Brundin Patrik

## Abstract

There is growing evidence for the key role of microglial activation in brain pathophysiology. Consequently, there is a need for efficient automated methods to measure the morphological changes distinctive of microglia functional states in research settings. Currently, many commonly used automated methods can be subject to sample representation bias, time consuming imaging, specific hardware requirements, and difficulty in maintaining an accurate comparison across research environments. To overcome these issues, we use commercially available deep learning tools (Aiforia® Cloud (Aifoira Inc., Cambridge, United States) to quantify microglial morphology and cell counts from histopathological slides of Iba1 stained tissue sections. We provide evidence for the effective application of this method across a range of independently collected datasets in mouse models of viral infection and Parkinson’s disease. Additionally, we provide a comprehensive workflow with training details and annotation strategies by feature layer that can be used as a guide to generate new models. In addition, all models described in this work are shared within the Aiforia® platform and are available for study-specific adaptation and validation.
