## Supplementary material for "A novel automated morphological analysis of microglia activation using a deep learning assisted model": Post processing Rmarkdown and example data: ROI_Example_key_iba1_V2_test.xlsx

### Sheet: Sheet1
letters found in ROI label used to code brain region	Brain region
AON_I	Anterior olfactory nucleus ipsilateral
AON_N	Anterior olfactory nucleus contralateral
APCX_I	Anterior piriform ipsilateral
APCX_N	Anterior piriform contralateral
OB_I	Olfactory bulb ipsilateral
OB_N	Olfactory bulb contralateral
PCX_I	Piriform ipsilateral
PCX_N	Piriform contralateral
